# The *Magnaporthe oryzae* MAX effector AVR-Pia binds a novel group of rice HMA domain-containing proteins

**DOI:** 10.1101/2025.07.11.664054

**Authors:** Josephine H.R. Maidment, Svenja C. Saile, Aurélien Bocquet, Céline Thivolle, Léo Bourcet, Lisa-Fatimatou Planel, Muriel Gelin, Thomas Kroj, André Padilla, Karine de Guillen, Stella Cesari

## Abstract

Phytopathogenic fungi secrete effector proteins to promote virulence. MAX (*<u>M</u>agnaporthe* <u>A</u>vrs and <u>T</u>oxB-like) effectors form a sequence-diverse family sharing a conserved protein structure. AVR-Pia, a MAX effector from the rice blast fungus *Magnaporthe oryzae,* is recognised by the paired rice nucleotide-binding leucine-rich repeat immune receptors OsRGA4/OsRGA5 through direct binding to an integrated heavy metal-associated (HMA) domain in OsRGA5. Here, we identify previously unknown host targets of AVR-Pia: four HMA domain-containing rice proteins, belonging to the <u>H</u>MA Isoprenylated <u>P</u>lant <u>P</u>roteins (HIPPs) and <u>H</u>MA <u>P</u>lant <u>P</u>roteins (HPPs). AVR-Pia interacted with all four proteins, both in vitro and in planta, and bound their HMA domains with varying affinities. The crystal structure of AVR-Pia in complex with the HMA domain of OsHPP09 revealed the molecular details of the binding interface. Structure-guided mutagenesis of OsHPP09 identified a single point mutation which prevents AVR-Pia binding, providing a foundation for targeted engineering of HMA domains to evade effector binding.
