## Supplementary table S6 for "The *Magnaporthe oryzae* MAX effector AVR-Pia binds a novel group of rice HMA domain-containing proteins"

### Sheet: supplementary_table_S6
Supplementary Table S6. List of primers used in this study.
ID	Purpose	Fwd / Rev	Sequence (5’-3’)
oAB017	PCR amplification of HMA domain of OsHIPP05 (Pi21) for level 0 assembly into pICH41308	Fwd	AAGAAGACAAAATGGGTATATTGGTCATCTTGGTGGACCTG
oAB020	PCR amplification of HMA domain of OsHIPP05 (Pi21) for level 0 assembly into pICH41308	Rev	TTGAAGACTTAAGCTTAGTCGACGATGAGGATCTCCTTGATGATCTTG
oJM041	PCR amplification of HMA domain of OsHIPP14 for level 0 assembly into pICH41308	Fwd	AAGAAGACAAAATGAAAGAGATAGTGATTAGACTTCAAAGTAGTGAGAAAGGAC
oJM042	PCR amplification of HMA domain of OsHIPP14 for level 0 assembly into pICH41308	Rev	TTGAAGACTTAAGCTTAAACAGTCCTGAGTTCGACAACTTCAGC
oJM030	PCR amplification of HMA domain of OsHIPP19 for level 0 assembly into pICH41308	Fwd	AAGAAGACAAAATGAAACAGAAAATTGTAATTAAAGTTTCCATGCCCTGTG
oJM032	PCR amplification of HMA domain of OsHIPP19 for level 0 assembly into pICH41308	Rev	TTGAAGACTTAAGCTTACTTTTCCTTAACTTCTTCAACTTGGACAAGTTCAGC
oJM019	PCR amplification of HMA domain of OsHIPP39 for level 0 assembly into pICH41308	Fwd	AAGAAGACAAAATGCTGCAGACAGTGGAGCTCAAGG
oJM020	PCR amplification of HMA domain of OsHIPP39 for level 0 assembly into pICH41308	Rev	TTGAAGACTTAAGCTTACCAGAACTCCGCCTTCTTCCC
oAB003	PCR amplification of HMA domain of OsHIPP41 for level 0 assembly into pICH41308	Fwd	AAGAAGACAAAATGCAGAAGGTGGAGGTGAAGGTTCGGAT
oAB004	PCR amplification of HMA domain of OsHIPP41 for level 0 assembly into pICH41308	Rev	TTGAAGACTTAAGCTTACCACGGCTCCGCCTTCTTCC
oAB011	PCR amplification of HMA domain of OsHIPP43 for level 0 assembly into pICH41308	Fwd	AAGAAGACAAAATGCTGCAGACGGTGAACATCAAGGTGAAG
oAB012	PCR amplification of HMA domain of OsHIPP43 for level 0 assembly into pICH41308	Rev	TTGAAGACTTAAGCTTACCACATCTCCGCCGCCTTCC
oJM033	PCR amplification of HMA domain of OsHPP09 for level 0 assembly into pICH41308	Fwd	AAGAAGACAAAATGGCACAACAGAAAGTAGTCCTTAAGGTACC
oJM035	PCR amplification of HMA domain of OsHPP09 for level 0 assembly into pICH41308	Rev	TTGAAGACTTAAGCTTATGCCGGGCCGACGGATACAATG
oAB063	PCR amplification of HMA domain of OsHPP10 for level 0 assembly into pICH41308	Fwd	AAGAAGACAAAATGGCCCAGCAGAAGGTGGTGCTGAGGG
oAB066	PCR amplification of HMA domain of OsHPP10 for level 0 assembly into pICH41308	Rev	TTGAAGACTTAAGCTTATGCAGGTCCAACAGACACAATGTCAATC
oAB059	PCR amplification of HMA domain of OsHPP11 for level 0 assembly into pICH41308	Fwd	AAGAAGACAAAATGGCGCCGCAGAAGGTGAT
oAB060	PCR amplification of HMA domain of OsHPP11 for level 0 assembly into pICH41308	Rev	TTGAAGACTTAAGCTTAGGCGGGCCCAACCGATATGATATC
oJM070	PCR amplification of PWL2 without signal peptide for level 0 assembly into pICH41308	Fwd	AAGAAGACAAAATGGGTGGCGGGTGGACTAACAAAC
oJM071	PCR amplification of PWL2 without signal peptide for level 0 assembly into pICH41308	Rev	TTGAAGACTTAAGCTTACATAATATTGCAGCCCTCTTCTCGC
oJM096	QuikChange site-directed mutagenesis to generate E16A mutation in HPP09-HMA	Fwd	TGCCTTTTGTTTAGTTTTCGCATCTGTCATCGTGGGTAC
oJM097	QuikChange site-directed mutagenesis to generate E16A mutation in HPP09-HMA	Rev	GTACCCACGATGACAGATGCGAAAACTAAACAAAAGGCA
oJM098	QuikChange site-directed mutagenesis to generate E16R mutation in HPP09-HMA	Fwd	TCAATTGCCTTTTGTTTAGTTTTCCTATCTGTCATCGTGGGTACCTTAAG
oJM099	QuikChange site-directed mutagenesis to generate E16R mutation in HPP09-HMA	Rev	CTTAAGGTACCCACGATGACAGATAGGAAAACTAAACAAAAGGCAATTGA
oJM100	QuikChange site-directed mutagenesis to generate K19A mutation in HPP09-HMA	Fwd	GCCTCAATTGCCTTTTGTGCAGTTTTCTCATCTGTCATCGTGG
oJM101	QuikChange site-directed mutagenesis to generate K19A mutation in HPP09-HMA	Rev	CCACGATGACAGATGAGAAAACTGCACAAAAGGCAATTGAGGC
oJM104	QuikChange site-directed mutagenesis to generate Q20A mutation in HPP09-HMA	Fwd	TGCCTCAATTGCCTTTGCTTTAGTTTTCTCATCTGTCATCGTGGG
oJM105	QuikChange site-directed mutagenesis to generate Q20A mutation in HPP09-HMA	Rev	CCCACGATGACAGATGAGAAAACTAAAGCAAAGGCAATTGAGGCA
oJM106	QuikChange site-directed mutagenesis to generate D28A mutation in HPP09-HMA	Fwd	GAGTCTATGCCATATATGGCAGCCACTGCCTCAATTG
oJM107	QuikChange site-directed mutagenesis to generate D28A mutation in HPP09-HMA	Rev	CAATTGAGGCAGTGGCTGCCATATATGGCATAGACTC
oJM108	QuikChange site-directed mutagenesis to generate D28R mutation in HPP09-HMA	Fwd	TGAGTCTATGCCATATATGCGAGCCACTGCCTCAATTGCC
oJM109	QuikChange site-directed mutagenesis to generate D28R mutation in HPP09-HMA	Rev	GGCAATTGAGGCAGTGGCTCGCATATATGGCATAGACTCA
oJM110	QuikChange site-directed mutagenesis to generate D33A mutation in HPP09-HMA	Fwd	GGTCGGCGGCAATTGAGGCTATGCCATATATGTCA
oJM111	QuikChange site-directed mutagenesis to generate D33A mutation in HPP09-HMA	Rev	TGACATATATGGCATAGCCTCAATTGCCGCCGACC
oJM112	QuikChange site-directed mutagenesis to generate A37W mutation in HPP09-HMA	Fwd	GATAGTCATTTTATTATCCTTAAGGTCCCAGGCAATTGAGTCTATGCCATATATGTC
oJM113	QuikChange site-directed mutagenesis to generate A37W mutation in HPP09-HMA	Rev	GACATATATGGCATAGACTCAATTGCCTGGGACCTTAAGGATAATAAAATGACTATC
oJM114	QuikChange site-directed mutagenesis to generate I35K mutation in HPP09-HMA	Fwd	TAAGGTCGGCGGCCTTTGAGTCTATGCCATATATGTCAGC
oJM115	QuikChange site-directed mutagenesis to generate I35K mutation in HPP09-HMA	Rev	GCTGACATATATGGCATAGACTCAAAGGCCGCCGACCTTA
oJM116	QuikChange site-directed mutagenesis to generate K19W mutation in HPP09-HMA	Fwd	CCACTGCCTCAATTGCCTTTTGCCAAGTTTTCTCATCTGTCATCGTGG
oJM117	QuikChange site-directed mutagenesis to generate K19W mutation in HPP09-HMA	Rev	CCACGATGACAGATGAGAAAACTTGGCAAAAGGCAATTGAGGCAGTGG
oJM118	QuikChange site-directed mutagenesis to generate D33H mutation in HPP09-HMA	Fwd	AGTGGCTGACATATATGGCATACACTCAATTGCCG
oJM119	QuikChange site-directed mutagenesis to generate D33H mutation in HPP09-HMA	Rev	CGGCAATTGAGTGTATGCCATATATGTCAGCCACT
oJM120	QuikChange site-directed mutagenesis to generate D33R mutation in HPP09-HMA	Fwd	GTCGGCGGCAATTGAGCGTATGCCATATATGTCAGCCA
oJM121	QuikChange site-directed mutagenesis to generate D33R mutation in HPP09-HMA	Rev	TGGCTGACATATATGGCATACGCTCAATTGCCGCCGAC
oJM141	Site-directed mutagenesis to generate T46N mutation in AVR-Pia	Fwd	CCGTAATAGTCGCTGTATTGCCGATTCTAACGTAC
oJM142	Site-directed mutagenesis to generate T46N mutation in AVR-Pia	Rev	GTACGTTAGAATCGGCAATACAGCGACTATTACGG
oSCS021	PCR amplification of OsHIPP14 FL with attB1 site for BP reaction into pDONR207	Fwd	GGGGACAAGTTTGTACAAAAAAGCAGGCTTAATGAGAAAAGAGATAGTGATTAGAC
oSCS022	PCR amplification of OsHIPP14 FL with attB2 site for BP reaction into pDONR207	Rev	GGGGACCACTTTGTACAAGAAAGCTGGGTACTACATAATTGCACAACTATCAGG
oSCS025	PCR amplification of OsHIPP39 FL with attB1 site for BP reaction into pDONR207	Fwd	GGGGACAAGTTTGTACAAAAAAGCAGGCTTAATGTCGACCGTCTCCTCCGC
oSCS026	PCR amplification of OsHIPP39 FL with attB2 site for BP reaction into pDONR207	Rev	GGGGACCACTTTGTACAAGAAAGCTGGGTATTACATGATGGAGCAGGCGTTGAC
oSCS027	PCR amplification of OsHIPP41 FL with attB1 site for BP reaction into pDONR207	Fwd	GGGGACAAGTTTGTACAAAAAAGCAGGCTTAATGGGCGTGGACGACATC
oSCS028	PCR amplification of OsHIPP41 FL with attB2 site for BP reaction into pDONR207	Rev	GGGGACCACTTTGTACAAGAAAGCTGGGTACTACATGACGGCGCAGGAG
oSCS031	PCR amplification of OsHIPP43 FL with attB1 site for BP reaction into pDONR207	Fwd	GGGGACAAGTTTGTACAAAAAAGCAGGCTTAATGGGTGTATTGGACAGCCTC
oSCS032	PCR amplification of OsHIPP43 FL with attB2 site for BP reaction into pDONR207	Rev	GGGGACCACTTTGTACAAGAAAGCTGGGTATTACATGATGGAGCAGGAGTC
oSCS037	PCR amplification of OsHIPP05 (Pi21) FL with attB1 site for BP reaction into pDONR207	Fwd	GGGGACAAGTTTGTACAAAAAAGCAGGCTTAATGGGAATTCTAGTTATTCTTG
oSCS038	PCR amplification of OsHIPP05 (Pi21) FL with attB2 site for BP reaction into pDONR207	Rev	GGGGACCACTTTGTACAAGAAAGCTGGGTATTACATAATAGAACATGCATTAGC
oSCS039	PCR amplification of OsHIPP19 FL with attB1 site for BP reaction into pDONR207	Fwd	GGGGACAAGTTTGTACAAAAAAGCAGGCTTAATGAAACAGAAAATTGTAATTAAAG
oSCS040	PCR amplification of OsHIPP19 FL with attB2 site for BP reaction into pDONR207	Rev	GGGGACCACTTTGTACAAGAAAGCTGGGTACTACATTATGCTACAAGGATC
oSCS041	PCR amplification of OsHIPP21 FL with attB1 site for BP reaction into pDONR207	Fwd	GGGGACAAGTTTGTACAAAAAAGCAGGCTTAATGGGAAAGATAAAGGTGGAG
oSCS042	PCR amplification of OsHIPP21 FL with attB2 site for BP reaction into pDONR207	Rev	GGGGACCACTTTGTACAAGAAAGCTGGGTACTACATCTGGCAGCATGATG
oSCS045	PCR amplification of OsHPP09 FL with attB1 site for BP reaction into pDONR207	Fwd	GGGGACAAGTTTGTACAAAAAAGCAGGCTTAATGGCACAACAGAAAGTAGTC
oSCS046	PCR amplification of OsHPP09 FL with attB2 site for BP reaction into pDONR207	Rev	GGGGACCACTTTGTACAAGAAAGCTGGGTACTACTTCTTCCCCTTCTTTTCC
oSCS055	PCR amplification of HMA domain of OsHIPP21 with attB1 site for BP reaction into pDONR207	Fwd	GGGGACAAGTTTGTACAAAAAAGCAGGCTTAAAGATAAAGGTGGAGATAAAGGTGC
oSCS056	PCR amplification of HMA domain of OsHIPP21 with attB2 site for BP reaction into pDONR207	Rev	GGGGACCACTTTGTACAAGAAAGCTGGGTACTAAACCGGTGTGACCGTGTC
oSCS078	PCR amplification of OsHIPP20 FL with attB1 site for BP reaction into pDONR207	Fwd	GGGGACAAGTTTGTACAAAAAAGCAGGCTTAATGACGAAGCAAAAGATCGTG
oSCS079	PCR amplification of OsHIPP20 FL with attB2 site for BP reaction into pDONR207	Rev	GGGGACCACTTTGTACAAGAAAGCTGGGTATTACATGATGGAGCAGGGG
oSCS125	Site-directed mutagenesis to generate C187S mutation in OsHIPP14 FL	Fwd	GATCCTGATAGTTcTGCAATTATGTAG
oSCS126	Site-directed mutagenesis to generate C187S mutation in OsHIPP14 FL	Rev	CTACATAATTGCAGAACTATCAGGATC
oSCS127	Site-directed mutagenesis to generate C133S mutation in OsHIPP21 FL	Fwd	GCCCAGTCCATCATcCTGCCAGATGTAG
oSCS128	Site-directed mutagenesis to generate C133S mutation in OsHIPP21 FL	Rev	CTACATCTGGCAGGATGATGGACTGGGC
oSCS129	Site-directed mutagenesis to generate C190S mutation in OsHIPP39 FL	Fwd	CGACGTCAACGCCTcCTCCATCATGTAA
oSCS130	Site-directed mutagenesis to generate C190S mutation in OsHIPP39 FL	Rev	TTACATGATGGAGGAGGCGTTGACGTCG
oSCS131	Site-directed mutagenesis to generate C152S mutation in OsHIPP41 FL	Fwd	GAACCCCAACTCCTcCGCCGTCATGTAG
oSCS132	Site-directed mutagenesis to generate C152S mutation in OsHIPP41 FL	Rev	CTACATGACGGCGGAGGAGTTGGGGTTC
oSCS141	PCR amplification of OsHPP11 FL with attB1 site for BP reaction into pDONR207	Fwd	GGGGACAAGTTTGTACAAAAAAGCAGGCTTAATGGCGCCGCAGAAGGTG
oSCS142	PCR amplification of OsHPP11 FL with attB2 site for BP reaction into pDONR207	Rev	GGGGACCACTTTGTACAAGAAAGCTGGGTATCACTTTTTGTCCCCTTTCTTATCATC
oSCS143	PCR amplification of OsHPP10 FL with attB1 site for BP reaction into pDONR207	Fwd	GGGGACAAGTTTGTACAAAAAAGCAGGCTTAATGGCCCAGCAGAAGGTG
oSCS144	PCR amplification of OsHPP10 FL with attB2 site for BP reaction into pDONR207	Rev	GGGGACCACTTTGTACAAGAAAGCTGGGTATCATTTCTTCTCTTCTTTCTTTTCC
oSCS173	Site-directed mutagenesis to generate F24S mutation in AVR-Pia	Fwd	CTTAATGGCGCCAGCTAGATcTTGCGTCTATTACGACGG
oSCS174	Site-directed mutagenesis to generate F24S mutation in AVR-Pia	Rev	CCGTCGTAATAGACGCAAgATCTAGCTGGCGCCATTAAG
oCS334	PCR amplification of dSP-AVR-PikC with attB1 site for BP reaction into pDONR207	Fwd	GGGGACAAGTTTGTACAAAAAAGCAGGCTTAATGGAAACGGGCAACAAATATATAGAAAAA
oCS335	PCR amplification of dSP-AVR-PikC with attB1 site for BP reaction into pDONR207	Rev	GGGGACCACTTTGTACAAGAAAGCTGGGTCTTAAAAGCCGGGCCTTTTTTTC
oFV153	PCR amplification of dSP-MAX58 with attB1 site for BP reaction into pDONR207	Fwd	GGGGACAAGTTTGTACAAAAAAGCAGGCTTAATGGCTCGGCCGAACTTTTGT
oFV154	PCR amplification of dSP-MAX58 with attB1 site for BP reaction into pDONR207	Rev	GGGGACCACTTTGTACAAGAAAGCTGGGTATTAATGCGTAGAAGGCACAGC
