## Supplementary table S7 for "The *Magnaporthe oryzae* MAX effector AVR-Pia binds a novel group of rice HMA domain-containing proteins"

### Sheet: supplementary_table_S7
Supplementary Table S7. List of constructs generated in this study.
Level 0 plasmids
Lab ID	Purpose	Selection
pJM0006	OsHIPP14 HMA domain, level 0 CDS plasmid (AATG-GCTT overhangs)	spectinomycin
pJM0012	OsHIPP39 HMA domain, level 0 CDS plasmid (AATG-GCTT overhangs)	spectinomycin
pJM0014	OsHPP09 HMA domain, level 0 CDS plasmid (AATG-GCTT overhangs)	spectinomycin
pJM0016	OsHIPP05 (Pi21) HMA domain, level 0 CDS plasmid (AATG-GCTT overhangs)	spectinomycin
pJM0018	OsHIPP19 HMA domain, level 0 CDS plasmid (AATG-GCTT overhangs)	spectinomycin
pJM0020	OsHIPP41 HMA domain, level 0 CDS plasmid (AATG-GCTT overhangs)	spectinomycin
pJM0022	OsHIPP43 HMA domain, level 0 CDS plasmid (AATG-GCTT overhangs)	spectinomycin
pJM0026	OsHIPP21 HMA domain, level 0 CDS plasmid (AATG-GCTT overhangs)	spectinomycin
pJA0057	OsHPP11 HMA domain, level 0 CDS plasmid (AATG-GCTT overhangs)	spectinomycin
pJA0059	OsHPP10 HMA domain, level 0 CDS plasmid (AATG-GCTT overhangs)	spectinomycin
pJA0053	OsHPP09 HMA domain with D33H mutation, level 0 CDS plasmid (AATG-GCTT overhangs)	spectinomycin
pJA0054	OsHPP09 HMA domain with D33R mutation, level 0 CDS plasmid (AATG-GCTT overhangs)	spectinomycin
pJA0082	OsHPP09 HMA domain with D33A mutation, level 0 CDS plasmid (AATG-GCTT overhangs)	spectinomycin
pJA0083	OsHPP09 HMA domain with E16A mutation, level 0 CDS plasmid (AATG-GCTT overhangs)	spectinomycin
pJA0084	OsHPP09 HMA domain with E16R mutation, level 0 CDS plasmid (AATG-GCTT overhangs)	spectinomycin
pJA0085	OsHPP09 HMA domain with K19A mutation, level 0 CDS plasmid (AATG-GCTT overhangs)	spectinomycin
pJA0086	OsHPP09 HMA domain with K19W mutation, level 0 CDS plasmid (AATG-GCTT overhangs)	spectinomycin
pJA0087	OsHPP09 HMA domain with Q20A mutation, level 0 CDS plasmid (AATG-GCTT overhangs)	spectinomycin
pJA0088	OsHPP09 HMA domain with D28A mutation, level 0 CDS plasmid (AATG-GCTT overhangs)	spectinomycin
pJA0089	OsHPP09 HMA domain with D28R mutation, level 0 CDS plasmid (AATG-GCTT overhangs)	spectinomycin
pJA0090	OsHPP09 HMA domain with I35K mutation, level 0 CDS plasmid (AATG-GCTT overhangs)	spectinomycin
pJA0091	OsHPP09 HMA domain with A37W mutation, level 0 CDS plasmid (AATG-GCTT overhangs)	spectinomycin
pJA0074	PWL2 without signal peptide, level 0 CDS plasmid (AATG-GCTT overhangs)	spectinomycin
Level 1 expression plasmids
Lab ID	Purpose	Selection
pJM1012	OsHIPP39 HMA domain, pOPIN-GG for E. coli expression with Nt 6xHis-MBP^3C tag	ampicillin/carbenicillin
pJM1020	OsHPP09 HMA domain, pOPIN-GG for E. coli expression with Nt 6xHis-MBP^3C tag	ampicillin/carbenicillin
pJM1022	OsHIPP19 HMA domain, pOPIN-GG for E. coli expression with Nt 6xHis-MBP^3C tag	ampicillin/carbenicillin
pJM1024	OsHIPP14 HMA domain, pOPIN-GG for E. coli expression with Nt 6xHis-MBP^3C tag	ampicillin/carbenicillin
pJA1034	OsHIPP41 HMA domain, pOPIN-GG for E. coli expression with Nt 6xHis-MBP^3C tag	ampicillin/carbenicillin
pJA1038	OsHIPP43 HMA domain, pOPIN-GG for E. coli expression with Nt 6xHis-MBP^3C tag	ampicillin/carbenicillin
pJA1046	OsHIPP21 HMA domain, pOPIN-GG for E. coli expression with Nt 6xHis-MBP^3C tag	ampicillin/carbenicillin
pJA1101	OsHIPP05 (Pi21) HMA domain, pOPIN-GG for E. coli expression with Nt 6xHis-MBP^3C tag	ampicillin/carbenicillin
pJA1104	OsHPP09 HMA domain with D33H mutation, pOPIN-GG for E. coli expression with Nt 6xHis-MBP^3C tag	ampicillin/carbenicillin
pJA1105	OsHPP09 HMA domain with D33R mutation, pOPIN-GG for E. coli expression with Nt 6xHis-MBP^3C tag	ampicillin/carbenicillin
pJA1118	OsHPP11 HMA domain, pOPIN-GG for E. coli expression with Nt 6xHis-MBP^3C tag	ampicillin/carbenicillin
pJA1122	OsHPP10 HMA domain, pOPIN-GG for E. coli expression with Nt 6xHis-MBP^3C tag	ampicillin/carbenicillin
pJA1138	OsHPP09 HMA domain with D33A mutation, pOPIN-GG for E. coli expression with Nt 6xHis-MBP^3C tag	ampicillin/carbenicillin
pJA1139	OsHPP09 HMA domain with E16A mutation, pOPIN-GG for E. coli expression with Nt 6xHis-MBP^3C tag	ampicillin/carbenicillin
pJA1140	OsHPP09 HMA domain with E16R mutation, pOPIN-GG for E. coli expression with Nt 6xHis-MBP^3C tag	ampicillin/carbenicillin
pJA1141	OsHPP09 HMA domain with K19A mutation, pOPIN-GG for E. coli expression with Nt 6xHis-MBP^3C tag	ampicillin/carbenicillin
pJA1142	OsHPP09 HMA domain with K19W mutation, pOPIN-GG for E. coli expression with Nt 6xHis-MBP^3C tag	ampicillin/carbenicillin
pJA1143	OsHPP09 HMA domain with Q20A mutation, pOPIN-GG for E. coli expression with Nt 6xHis-MBP^3C tag	ampicillin/carbenicillin
pJA1144	OsHPP09 HMA domain with D28A mutation, pOPIN-GG for E. coli expression with Nt 6xHis-MBP^3C tag	ampicillin/carbenicillin
pJA1145	OsHPP09 HMA domain with D28R mutation, pOPIN-GG for E. coli expression with Nt 6xHis-MBP^3C tag	ampicillin/carbenicillin
pJA1146	OsHPP09 HMA domain with I35K mutation, pOPIN-GG for E. coli expression with Nt 6xHis-MBP^3C tag	ampicillin/carbenicillin
pJA1147	OsHPP09 HMA domain with A37W mutation, pOPIN-GG for E. coli expression with Nt 6xHis-MBP^3C tag	ampicillin/carbenicillin
pJL1188	PWL2 without signal peptide, pOPIN-GG for E. coli expression with Nt 6xHis-MBP^3C tag	kanamycin
pENTRY plasmids
Lab ID	Purpose	Selection
pJA5001	OsHPP09 with D33A mutation, pDONR207	gentamicin
pJA5002	OsHPP09 with D33H mutation, pDONR207	gentamicin
pJA5003	OsHPP09 with D33R mutation, pDONR207	gentamicin
pJA5004	OsHPP09 with E16A mutation, pDONR207	gentamicin
pJA5005	OsHPP09 with E16R mutation, pDONR207	gentamicin
pJA5006	OsHPP09 with K19W mutation, pDONR207	gentamicin
pJA5007	OsHPP09 with K19A mutation, pDONR207	gentamicin
pJA5008	OsHPP09 with Q20A mutation, pDONR207	gentamicin
pJA5009	OsHPP09 with D28A mutation, pDONR207	gentamicin
pJA5010	OsHPP09 with D28R mutation, pDONR207	gentamicin
pJA5011	OsHPP09 with I35K mutation, pDONR207	gentamicin
pJA5012	OsHPP09 with A37W mutation, pDONR207	gentamicin
pSCS175	OsHIPP14 FL, pDONR207	gentamicin
pSCS177	OsHIPP39 FL, pDONR207	gentamicin
pSCS178	OsHIPP41 FL, pDONR207	gentamicin
pSCS180	OsHIPP43 FL, pDONR207	gentamicin
pSCS183	OsHIPP05 (Pi21), pDONR207	gentamicin
pSCS184	OsHIPP19 FL, pDONR207	gentamicin
pSCS185	OsHIPP21 FL, pDONR207	gentamicin
pSCS187	OsHPP09 FL, pDONR207	gentamicin
pSCS195	OsHIPP21 HMA domain, pDONR207	gentamicin
pSCS219	OsHIPP20 FL, pDONR207	gentamicin
pSCS314	OsHIPP14 FL C187S, pDONR207	gentamicin
pSCS315	OsHIPP21 FL C133S, pDONR207	gentamicin
pSCS316	OsHIPP39 FL C190S, pDONR207	gentamicin
pSCS317	OsHIPP41 FL C152S, pDONR207	gentamicin
pSCS321	OsHPP11 FL, pDONR207	gentamicin
pSCS322	OsHPP10 FL, pDONR207	gentamicin
pSCS403	AVR-Pia-H3 without signal peptide (20 – 85 aa), pDONR207	gentamicin
pSC627	AVR-PikC without signal peptide (22 – 113 aa), pDONR207	gentamicin
pFV79	MAX58 without signal peptide (20 – 86 aa), pDONR207	gentamicin
pDEST expression plasmids
Lab ID	Purpose	Selection
pSCS197	OsHIPP14 FL, pGBKT7 for expression in yeast (Y2H Gold) with Nt Gal4-BD-Myc tag	kanamycin
pSCS199	OsHIPP39 FL, pGBKT7 for expression in yeast (Y2H Gold) with Nt Gal4-BD-Myc tag	kanamycin
pSCS200	OsHIPP41 FL, pGBKT7 for expression in yeast (Y2H Gold) with Nt Gal4-BD-Myc tag	kanamycin
pSCS202	OsHIPP43 FL, pGBKT7 for expression in yeast (Y2H Gold) with Nt Gal4-BD-Myc tag	kanamycin
pSCS205	OsHIPP05 (Pi21) FL, pGBKT7 for expression in yeast (Y2H Gold) with Nt Gal4-BD-Myc tag	kanamycin
pSCS206	OsHIPP19 FL, pGBKT7 for expression in yeast (Y2H Gold) with Nt Gal4-BD-Myc tag	kanamycin
pSCS207	OsHIPP21 FL, pGBKT7 for expression in yeast (Y2H Gold) with Nt Gal4-BD-Myc tag	kanamycin
pSCS209	OsHPP09 FL, pGBKT7 for expression in yeast (Y2H Gold) with Nt Gal4-BD-Myc tag	kanamycin
pSCS214	OsHIPP21 HMA domain, pGBKT7 for expression in yeast (Y2H Gold) with Nt Gal4-BD-Myc tag	kanamycin
pSCS242	OsHIPP20 FL, pGBKT7 for expression in yeast (Y2H Gold) with Nt Gal4-BD-Myc tag	kanamycin
pSCS323	OsHIPP14 C187S, pGBKT7 for expression in yeast (Y2H Gold) with Nt Gal4-BD-Myc tag	kanamycin
pSCS324	OsHIPP21 C133S, pGBKT7 for expression in yeast (Y2H Gold) with Nt Gal4-BD-Myc tag	kanamycin
pSCS325	OsHIPP39 C190S, pGBKT7 for expression in yeast (Y2H Gold) with Nt Gal4-BD-Myc tag	kanamycin
pSCS326	OsHIPP41 C152S, pGBKT7 for expression in yeast (Y2H Gold) with Nt Gal4-BD-Myc tag	kanamycin
pSCS335	OsHPP11 FL, pGBKT7 for expression in yeast (Y2H Gold) with Nt Gal4-BD-Myc tag	kanamycin
pSCS336	OsHPP10 FL, pGBKT7 for expression in yeast (Y2H Gold) with Nt Gal4-BD-Myc tag	kanamycin
pSCS342	OsHPP09 D33A, pGBKT7 for expression in yeast (Y2H Gold) with Nt Gal4-BD-Myc tag	kanamycin
pSCS343	OsHPP09 D33H, pGBKT7 for expression in yeast (Y2H Gold) with Nt Gal4-BD-Myc tag	kanamycin
pSCS344	OsHPP09 D33R, pGBKT7 for expression in yeast (Y2H Gold) with Nt Gal4-BD-Myc tag	kanamycin
pSCS345	OsHPP09 E16A, pGBKT7 for expression in yeast (Y2H Gold) with Nt Gal4-BD-Myc tag	kanamycin
pSCS346	OsHPP09 E16R, pGBKT7 for expression in yeast (Y2H Gold) with Nt Gal4-BD-Myc tag	kanamycin
pSCS347	OsHPP09 K19A, pGBKT7 for expression in yeast (Y2H Gold) with Nt Gal4-BD-Myc tag	kanamycin
pSCS348	OsHPP09 K19W, pGBKT7 for expression in yeast (Y2H Gold) with Nt Gal4-BD-Myc tag	kanamycin
pSCS349	OsHPP09 Q20A, pGBKT7 for expression in yeast (Y2H Gold) with Nt Gal4-BD-Myc tag	kanamycin
pSCS350	OsHPP09 D28R, pGBKT7 for expression in yeast (Y2H Gold) with Nt Gal4-BD-Myc tag	kanamycin
pSCS351	OsHPP09 D28A, pGBKT7 for expression in yeast (Y2H Gold) with Nt Gal4-BD-Myc tag	kanamycin
pSCS352	OsHPP09 I35K, pGBKT7 for expression in yeast (Y2H Gold) with Nt Gal4-BD-Myc tag	kanamycin
pSCS353	OsHPP09 A37W, pGBKT7 for expression in yeast (Y2H Gold) with Nt Gal4-BD-Myc tag	kanamycin
pCV232	AVR-Pia without signal peptide (20 – 85 aa), pGADT7 for expression in yeast (Y187) with nt Gal4-AD-HA tag	ampicillin/carbenicillin
pCT078	MAX58 without signal peptide (20 – 89 aa), pGADT7 for expression in yeast (Y187) with nt Gal4-AD-HA tag	ampicillin/carbenicillin
pCT064	AVR-PikC without signal peptide (22 – 113 aa), pGADT7 for expression in yeast (Y187) with nt Gal4-AD-HA tag	ampicillin/carbenicillin
pSC489	AVR-PikD without signal peptide (22 – 113 aa), pGADT7 for expression in yeast (Y187) with nt Gal4-AD-HA tag	ampicillin/carbenicillin
pCT063	AVR1-CO39 without signal peptide (20 – 85 aa), pGADT7 for expression in yeast (Y187) with nt Gal4-AD-HA tag	ampicillin/carbenicillin
pCT083	Pwl2 without signal peptide (22 – 145 aa), pGADT7 for expression in yeast (Y187) with nt Gal4-AD-HA tag	ampicillin/carbenicillin
pSCS408	AVR-Pia-H3 without signal peptide, pGADT7 for expression in yeast (Y187) with Nt Gal4-AD-HA tag	ampicillin/carbenicillin
pSCS284	OsHIPP14 FL, pBIN for expression in N. benthamiana with Nt 3xFlag-CLuc tag	kanamycin
pSCS286	OsHIPP39 FL, pBIN for expression in N. benthamiana with Nt 3xFlag-CLuc tag	kanamycin
pSCS287	OsHIPP41 FL, pBIN for expression in N. benthamiana with Nt 3xFlag-CLuc tag	kanamycin
pSCS291	OsHIPP05 (Pi21) FL, pBIN for expression in N. benthamiana with Nt 3xFlag-CLuc tag	kanamycin
pSCS292	OsHIPP19 FL, pBIN for expression in N. benthamiana with Nt 3xFlag-CLuc tag	kanamycin
pSCS293	OsHIPP21 FL, pBIN for expression in N. benthamiana with Nt 3xFlag-CLuc tag	kanamycin
pSCS295	OsHPP09 FL, pBIN for expression in N. benthamiana with Nt 3xFlag-CLuc tag	kanamycin
pSCS296	OsHIPP20 FL, pBIN for expression in N. benthamiana with Nt 3xFlag-CLuc tag	kanamycin
pSCS330	OsHIPP43 FL, pBIN for expression in N. benthamiana with Nt 3xFlag-CLuc tag	kanamycin
pSCS337	OsHPP11, pBIN for expression in N. benthamiana with Nt 3xFlag-CLuc tag	kanamycin
pSCS338	OsHPP10, pBIN for expression in N. benthamiana with Nt 3xFlag-CLuc tag	kanamycin
pSCS359	OsHPP09 D33A, pBIN for expression in N. benthamiana with Nt 3xFlag-CLuc tag	kanamycin
pSCS360	OsHPP09 D33H, pBIN for expression in N. benthamiana with Nt Nt 3xFlag-CLuc tag	kanamycin
pSCS361	OsHPP09 D33R, pBIN for expression in N. benthamiana with Nt 3xFlag-CLuc tag	kanamycin
pSCS362	OsHPP09 E16A, pBIN for expression in N. benthamiana with Nt 3xFlag-CLuc tag	kanamycin
pSCS363	OsHPP09 E16R, pBIN for expression in N. benthamiana with Nt 3xFlag-CLuc tag	kanamycin
pSCS364	OsHPP09 K19A, pBIN for expression in N. benthamiana with Nt 3xFlag-CLuc tag	kanamycin
pSCS365	OsHPP09 K19W, pBIN for expression in N. benthamiana with Nt 3xFlag-CLuc tag	kanamycin
pSCS366	OsHPP09 Q20A, pBIN for expression in N. benthamiana with Nt 3xFlag-CLuc tag	kanamycin
pSCS367	OsHPP09 D28A, pBIN for expression in N. benthamiana with Nt 3xFlag-CLuc tag	kanamycin
pSCS368	OsHPP09 D28R, pBIN for expression in N. benthamiana with Nt 3xFlag-CLuc tag	kanamycin
pSCS369	OsHPP09 I35K, pBIN for expression in N. benthamiana with Nt 3xFlag-CLuc tag	kanamycin
pSCS370	OsHPP09 A37W, pBIN for expression in N. benthamiana with Nt 3xFlag-CLuc tag	kanamycin
pSCS381	OsRGA5 Cter (883 – 1116 aa), pBIN for expression in N. benthamiana with Nt 3xFlag-CLuc tag	kanamycin
pSCS297	AVR-PikD without signal peptide (22 – 113 aa), pBIN for expression in N. benthamiana with Nt 3xHA-NLuc tag	kanamycin
pSCS298	AVR-PikC without signal peptide (22 – 113 aa), pBIN for expression in N. benthamiana with Nt 3xHA-NLuc tag	kanamycin
pSCS301	AVR1-CO39 without signal peptide (22 – 89 aa), pBIN for expression in N. benthamiana with Nt 3xHA-NLuc tag	kanamycin
pSCS302	AVR-Pia without signal peptide (20 – 85 aa), pBIN for expression in N. benthamiana with Nt 3xHA-NLuc tag	kanamycin
pSCS311	Pwl2 without signal peptide (22 – 145 aa), pBIN for expression in N. benthamiana with Nt 3xHA-NLuc tag	kanamycin
pSCS382	MAX58 without signal peptide, pBIN for expression in N. benthamiana with Nt 3xHA-NLuc tag	kanamycin
pSCS409	AVR-Pia-H3 without signal peptide (20 – 85 aa), pBIN for expression in N. benthamiana with Nt 3xHA-NLuc tag	kanamycin
